# Bone Response to Mechanical Loading is Highly Heritable and Correlates with Osteocyte Lacunar Morphology in Genetically Diverse Mouse Strains

**DOI:** 10.64898/2026.10.30.763214

**Authors:** Nicole Migotsky, Syeda N. Lamia, John T. Shuster, Surabhi Kumar, Charles R. Farber, Matthew J. Silva

## Abstract

Skeletal loading is a key regulator of bone formation. Studies using in vivo loading of rodent bones have established many mechanical and biological factors that regulate bone’s response to loading. However, most studies have been performed in a small number of inbred rodent strains, and there are few data on effects of genetic background on the loading response. In the current study we employed two murine models of genetic diversity, the Diversity Outbred (DO) and their eight founder inbred strains, to assess the influence of genetic background on skeletal response to tibial loading. Loading-induced periosteal bone formation rates and formed bone volumes varied significantly among inbred mouse strains. DO mice, which each carry a unique mixture of alleles of the inbred founder strains, were more responsive to loading, on average, than the the inbred founder strains. Additionally, bone’s response to mechanical loading was highly heritable; broad-sense heritability for measures of periosteal formation were near or above 80%. Furthermore, osteocyte lacunar morphology correlated with loading response across inbred strains. Inbred 129S1 mice had the most elongated lacunae and exhibited the highest magnitude of response on both periosteal and endocortical surfaces. 129S1 also demonstrated a robust transcriptional response to loading, although the pathways induced by loading were largely conserved with lab-standard C57Bl/6. Together, these findings demonstrate that genetic background significantly contributes to bone’s response to loading and establish DO mice as a platform for discovery of genes that regulate skeletal mechanoresponsiveness.
