## Supplementary data for "Bone Response to Mechanical Loading is Highly Heritable and Correlates with Osteocyte Lacunar Morphology in Genetically Diverse Mouse Strains"

### Sheet: Suppl Tabl S4 Dyn.histo. Female
nonloaded	Ec.MAR	Ec.MS/BS	Ec.BFR/BS	Ec.WoArea	Ps.MAR	Ps.MS/BS	Ps.BFR.Bs	Ps.WoArea			loaded	Ec.MAR	Ec.MS/BS	Ec.BFR/BS	Ec.WoArea	Ps.MAR	Ps.MS/BS	Ps.BFR.Bs	Ps.WoArea	SL note
CAST average	0.642949	0.528817	0.374738	0	0.784558	0.415413	0.378362	0			CAST average	0.594243	0.509816	0.310394	0	1.12413	0.493528	0.612012	0
CAST SD	0.287077	0.158365	0.250327	0	0.349165	0.18466	0.310413	0			CAST SD	0.195345	0.126047	0.144529	0	0.431522	0.189529	0.390476	0
Fold Change (R vs L)												-0.0757534	-0.0359317	-0.171705		0.43282	0.188041	0.617529
WSB average	0.874845	0.581847	0.512469	0	0.657882	0.642197	0.424569	0			WSB average	0.831808	0.467021	0.399778	0	1.29621	0.822174	1.07123	0
WSB SD	0.188617	0.149267	0.202879	0	0.099475	0.144631	0.123473	0			WSB SD	0.167776	0.137284	0.185821	0	0.297576	0.146234	0.331364	0
Fold Change (R vs L)												-0.0491933	-0.197348	-0.219898		0.970278	0.280253	1.5231
PWK average	0.552837	0.390365	0.225741	0	0.533532	0.376156	0.204277	0			PWK average	1.10181	0.48323	0.571393	0	1.86619	0.807387	1.54306	0
PWK SD	0.222184	0.0802017	0.112849	0	0.114628	0.171461	0.122579	0			PWK SD	0.492952	0.180644	0.357215	0	0.616696	0.122815	0.635298	0
Fold Change (R vs L)												0.993005	0.23789	1.53119		2.4978	1.14642	6.55374
A/J average	0.361178	0.42925	0.155327	0	0.594631	0.341871	0.212556	0			A/J average	0.49122	0.413027	0.215483	0	0.967381	0.473374	0.47872	0
A/J SD	0.186606	0.0708956	0.0812236	0	0.234886	0.152402	0.130441	0			A/J SD	0.220259	0.0905906	0.127811	0	0.389197	0.145554	0.266499	0
Fold Change (R vs L)												0.360049	-0.0377942	0.387282		0.62686	0.384657	1.2522
B6 average	0.513167	0.506047	0.268937	0	0.522239	0.32146	0.173196	0			B6 average	1.4961	0.527698	0.746893	0.000360273	2.05697	0.618205	1.2764	0.00296582
SD	0.203812	0.09731	0.136731	0	0.16249	0.13062	0.0876177	0			SD	0.455899	0.0910715	0.214838	0.00119489	0.58147	0.140395	0.461459	0.00983651
Fold Change (R vs L)												1.91542	0.0427844	1.7772		2.93875	0.923113	6.3697
129S1 average	0.605941	0.475134	0.29103	0	0.640401	0.476839	0.312598	0			129S1 average	3.08836	0.660964	2.04475	0.01028	4.1339	0.907848	3.7582	0.0790315
SD	0.263667	0.0466088	0.135483	0	0.202826	0.120245	0.132338	0				0.745046	0.109011	0.604067	0.0105162	1.74783	0.0407299	1.59354	0.0591874
Fold Change (R vs L)												4.0968	0.391112	6.02591		5.45518	0.90389	11.0225
NOD average	0.750405	0.335611	0.291945	0	0.501756	0.355557	0.207511	0			NOD average	0.992798	0.324803	0.301775	0	2.0835	0.762647	1.60785	0
SD	0.531664	0.169258	0.253976	0	0.162673	0.256206	0.176195	0			SD	0.468936	0.139233	0.166903	0	0.65867	0.217479	0.695436	0
Fold Change (R vs L)												0.323016	-0.0322056	0.03367		3.15242	1.14493	6.74826
NZO average	0.809567	0.521341	0.428739	0	0.687055	0.350266	0.262519	0			NZO average	1.25385	0.460117	0.612257	0	2.06561	0.791347	1.66883	0
SD	0.242842	0.0965371	0.167566	0	0.237368	0.167106	0.17299	0			SD	0.458686	0.145673	0.329208	0	0.50155	0.159513	0.644512	0
Fold Change (R vs L)												0.548785	-0.117436	0.428041		2.00647	1.25927	5.35701

### Sheet: Suppl Tabl S5 Dyn.histo. Male
nonloaded	Ec.MAR	Ec.MS/BS	Ec.BFR/BS	Ec.WoArea	Ps.MAR	Ps.MS/BS	Ps.BFR.Bs	Ps.WoArea			loaded	Ec.MAR	Ec.MS/BS	Ec.BFR/BS	Ec.WoArea	Ps.MAR	Ps.MS/BS	Ps.BFR.Bs	Ps.WoArea	SL note
CAST Average	0.907467	0.590492	0.564307	0	0.657032	0.190854	0.151579	0			Average	0.979398	0.628554	0.670139	0	2.08101	0.45062	0.90142	0
SD	0.33503	0.22452	0.365231	0	0.50882	0.110992	0.174793	0			SD	0.361987	0.219229	0.360132	0	0.465426	0.160961	0.247556	0
Fold Change (R vs L)												0.079265	0.0644584	0.187543		2.16729	1.36108	4.94686
WSB Average	0.554486	0.428005	0.238393	0	0.637025	0.521605	0.360784	0			Average	0.490751	0.393676	0.195057	0	0.952319	0.664616	0.645106	0
SD	0.166594	0.112356	0.086389	0	0.1928	0.209606	0.229844	0			SD	0.140764	0.0675085	0.0667971	0	0.185596	0.198195	0.260332	0
Fold Change (R vs L)												-0.114944	-0.0802073	-0.181786		0.494946	0.274175	0.788065
PWK Average	0.600661	0.426784	0.275912	0	0.758604	0.57864	0.481389	0			Average	0.808415	0.442788	0.395393	0	1.13594	0.703297	0.862417	0
SD	0.322335	0.0738305	0.198044	0	0.206806	0.28063	0.343402	0			SD	0.360108	0.137255	0.29991	0	0.415691	0.301199	0.62056	0
Fold Change (R vs L)												0.345876	0.0374991	0.433043		0.497402	0.21543	0.791517
A/J Average	0.369576	0.381051	0.138142	0	0.553285	0.302908	0.166309	0			Average	0.531532	0.467871	0.26764	0	0.818374	0.497658	0.422688	0
SD	0.11394	0.0591075	0.039622	0	0.156807	0.120901	0.0784279	0			SD	0.260376	0.116098	0.171198	0	0.208453	0.101563	0.172591	0
Fold Change (R vs L)												0.438221	0.227843	0.937425		0.479116	0.642932	1.54158
B6 Average	0.666308	0.470636	0.30573	0	0.690742	0.297604	0.211375	0			Average	1.44312	0.512699	0.769389	0	2.50727	0.671854	1.83758	0.0143127
SD	0.253718	0.104085	0.102225	0	0.19494	0.101703	0.108534	0			SD	0.558089	0.108613	0.386831	0	1.1233	0.190767	1.03182	0.0271655
Fold Change (R vs L)												1.16585	0.0893744	1.51657		2.62982	1.25754	7.69345
129S1 average	0.466241	0.358792	0.174476	0	0.550795	0.263058	0.174136	0			129S1 average	2.4988	0.621965	1.56096	0.00551073	3.80093	0.829148	3.17315	0.0619442
SD	0.273352	0.0821836	0.125513	0	0.230752	0.169098	0.140917	0			SD	0.45136	0.103367	0.417811	0.00876126	0.97607	0.124352	1.0634	0.0384077
Fold Change (R vs L)												4.35947	0.733499	7.94658		5.90081	2.15196	17.2223
NOD Average	0.52503	0.430736	0.254298	0	0.473775	0.216061	0.108217	0			Average	0.955012	0.630254	0.654182	0	2.02866	0.607848	1.4497	0.00729267
SD	0.258946	0.167188	0.194071	0	0.174045	0.125581	0.0882511	0			SD	0.43822	0.171386	0.454338	0	1.75085	0.269603	1.56316	0.021878
Fold Change (R vs L)												0.818968	0.463203	1.5725		3.28191	1.81331	12.3962
NZO Average	0.753964	0.488627	0.406547	0	0.86636	0.311308	0.287305	0			Average	1.23002	0.591836	0.742352	0	2.43918	0.746997	1.85679	0.000518125
SD	0.221488	0.219229	0.25545	0	0.331421	0.16565	0.206413	0			SD	0.301424	0.198456	0.326544	0	0.603428	0.130053	0.675026	0.00146548
Fold Change (R vs L)												0.631398	0.211223	0.825995		1.81543	1.39954	5.46279

### Sheet: Suppl Tabl S6 Image reg. Female
nonloaded	Ec.Form/BV	Ec.Resorb/BV	Ps.Formed/BV	Ps.Resorb/BV			loaded	Ec.Form/BV	Ec.Resorb/BV	Ps.Formed/BV	Ps.Resorb/BV
CAST Average	0.0195625	0.00414667	0.0243758	0.0127383				0.0170617	0.00722167	0.0407875	0.00811083
SD	0.00970452	0.00167929	0.0166297	0.0114835				0.00795972	0.00284708	0.0248032	0.00631552
Fold Change (R vs L)								-0.127838	0.741559	0.673276	-0.363274
WSB Average	0.01966	0.004526	0.034141	0.009431				0.015225	0.013743	0.07329	0.005473
SD	0.00437888	0.00420998	0.0140909	0.0070605				0.00862748	0.00790427	0.0261162	0.00736729
Fold Change (R vs L)								-0.225585	2.03646	1.14669	-0.41968
PWK Average	0.0117527	0.0102318	0.01614	0.0194682				0.0205527	0.0183218	0.116	0.00207636
SD	0.00400529	0.0023905	0.0142046	0.00949513				0.00789229	0.00490771	0.0286506	0.00106767
Fold Change (R vs L)								0.748762	0.790671	6.18711	-0.893346
A/J average	0.0082375	0.00850167	0.0180108	0.0139783				0.0082525	0.0120717	0.0336792	0.00848917
SD	0.00365526	0.00441139	0.0080456	0.00704798				0.00306932	0.00493217	0.0085746	0.00427
Fold Change (R vs L)								0.00182094	0.419918	0.869939	-0.392691
B6 Average	0.02049	0.0222017	0.0180375	0.0234033				0.0344725	0.0290617	0.0684475	0.00677333
SD	0.00560216	0.0133947	0.0108538	0.00999192				0.00894608	0.010116	0.0275832	0.00306913
Fold Change (R vs L)								0.682406	0.308986	2.79473	-0.710583
129S1 Average	0.00949727	0.0252845	0.0186364	0.01762				0.05122	0.0262427	0.195778	0.00176727
SD	0.00664291	0.00924251	0.0125353	0.00906333				0.0182395	0.00582494	0.0830858	0.000837223
Fold Change (R vs L)								4.39313	0.0378959	9.50517	-0.899701
NOD Average	0.0038375	0.0533887	0.0147563	0.017495				0.00768875	0.0262338	0.073395	0.00436125
SD	0.00552162	0.0429715	0.00655153	0.00887548				0.00311014	0.0140688	0.0430731	0.00360365
Fold Change (R vs L)								1.00358	-0.508628	3.97382	-0.750714
NZO Average	0.020375	0.0327158	0.0189342	0.0119058				0.0242233	0.0674758	0.0801767	0.00169667
SD	0.00507699	0.0130054	0.0124396	0.00539898				0.0088664	0.0265398	0.0278037	0.00157846
Fold Change (R vs L)								0.188875	1.06248	3.2345	-0.857493

### Sheet: Suppl Tabl S7 Image reg. Male
nonloaded	Ec.Form/BV	Ec.Resorb/BV	Ps.Formed/BV	Ps.Resorb/BV			loaded	Ec.Form/BV	Ec.Resorb/BV	Ps.Formed/BV	Ps.Resorb/BV
CAST Average	0.025048	0.009136	0.010436	0.045294				0.028088	0.010226	0.054317	0.013781
SD	0.0231376	0.0074467	0.00784906	0.0389374				0.0193918	0.00535407	0.0232252	0.00758788
Fold Change (R vs L)								0.121367	0.119308	4.20477	-0.695743
WSB Average	0.012364	0.007061	0.042307	0.011011				0.01099	0.009883	0.061933	0.002664
SD	0.00657255	0.00373052	0.0306749	0.0112014				0.00393347	0.00304926	0.020779	0.00259732
Fold Change (R vs L)								-0.111129	0.39966	0.463895	-0.75806
PWK Average	0.017389	0.013199	0.029664	0.018909				0.015537	0.015046	0.056724	0.007778
SD	0.00933789	0.00518161	0.0238055	0.0153143				0.00801966	0.00529528	0.0428339	0.00956851
Fold Change (R vs L)								-0.106504	0.139935	0.912217	-0.588661
A/J average	0.00937875	0.00794625	0.0142838	0.0175162				0.0140625	0.005125	0.0264625	0.0108213
SD	0.00195238	0.00265005	0.0076975	0.00439335				0.00386067	0.0013334	0.00972345	0.00269449
Fold Change (R vs L)								0.4994	-0.355042	0.85263	-0.382217
B6 Average	0.0207692	0.0332508	0.01768	0.0228358				0.0472492	0.031755	0.0879908	0.00992917
SD	0.00696713	0.0177969	0.00820694	0.0116095				0.0163321	0.0141266	0.0494013	0.0116428
Fold Change (R vs L)								1.27497	-0.0449863	3.97686	-0.565194
129S1 Average	0.00922545	0.00968909	0.0232109	0.0138536				0.0377836	0.0100709	0.151148	0.00216273
SD	0.00389615	0.00533916	0.013229	0.00547959				0.0136651	0.00510455	0.0476578	0.00144604
Fold Change (R vs L)								3.09559	0.039407	5.51195	-0.843887
NOD Average	0.0133927	0.00500636	0.0101209	0.0246636				0.0202682	0.00784091	0.0774582	0.00651455
SD	0.0064927	0.0033792	0.00354399	0.00679247				0.00884356	0.00635996	0.0599464	0.00391441
Fold Change (R vs L)								0.513372	0.566188	6.65328	-0.735864
Average	0.0188235	0.0228466	0.0128045	0.0122616				0.0699622	0.0725263	0.672174	-0.0633105
SD	0.0119654	0.0195207	0.00994758	0.0092118				0.14754	0.164313	1.98382	0.223078
Fold Change (R vs L)								2.71674	2.1745	51.4952	-6.16331

### Sheet: Suppl Tabl S8 uCT morph. Female
nonloaded, pre-loading	pMOI[mm^4]	BArea[mm^2]	TArea[mm^2]	Marea [mm^2]	Ct.Th	TMD		nonloaded, post-loading	pMOI[mm^4]	BArea[mm^2]	TArea[mm^2]	Marea [mm^2]	Ct.Th	TMD			loaded, pre-loading	pMOI[mm^4]	BArea[mm^2]	TArea[mm^2]	Marea [mm^2]	Ct.Th	TMD		loaded, post-loading	pMOI[mm^4]	BArea[mm^2]	TArea[mm^2]	Marea [mm^2]	Ct.Th	TMD		%Change, nonloaded
CAST average	0.125449	0.598908	0.848856	0.249947	0.22455	1151.17			0.130298	0.619077	0.859323	0.240245	0.232292	1187.1			Average	0.128485	0.602681	0.85333	0.250649	0.223983	1169.45			0.136162	0.63355	0.875982	0.242432	0.235342	1212.56
SD	0.0142472	0.0282351	0.0478561	0.0294836	0.011745	16.0469			0.00906059	0.0256695	0.0358241	0.0256384	0.0127481	28.571			SD	0.0134069	0.0246568	0.043685	0.0251687	0.00941322	31.444			0.00947941	0.0212383	0.0366314	0.0222111	0.00632462	33.6318
% Change, Post vs Pre									0.0386544	0.0336766	0.0123303	-0.0388182	0.0344764	0.0312103			% Change, Post vs Pre									0.0597476	0.0512198	0.026545	-0.0327849	0.0507106	0.0368593
WSB Average	0.174646	0.650273	0.859831	0.209558	0.21552	1186.06			0.182088	0.685255	0.880685	0.19543	0.22751	1221.08			Average	0.175709	0.656603	0.866478	0.209875	0.21673	1200.22			0.192318	0.707159	0.914833	0.207674	0.23189	1227.3
SD	0.0165941	0.0321517	0.0387894	0.0241002	0.0120289	23.4977			0.0126774	0.0224819	0.0327835	0.0240658	0.0109871	29.8068			SD	0.0167094	0.0348492	0.03796	0.0145771	0.0135167	34.2627			0.0173051	0.0286772	0.033835	0.0185995	0.00897768	31.9032
% Change, Post vs Pre									0.0426119	0.0537959	0.0242536	-0.0674181	0.0556329	0.0295233			% Change, Post vs Pre									0.0945256	0.0769963	0.0558064	-0.0104872	0.0699488	0.0225591
PWK Average	0.107418	0.51756	0.831515	0.313955	0.181309	1117.89			0.106573	0.518448	0.825076	0.306628	0.183418	1140.24			Average	0.111876	0.520107	0.838259	0.318152	0.178682	1137.02			0.131162	0.587079	0.907068	0.319989	0.202164	1148.58
SD	0.0159209	0.037462	0.0643669	0.0283107	0.00731142	31.0361			0.0180037	0.0447704	0.0693949	0.0263517	0.00756635	35.8156			SD	0.019761	0.0417987	0.0729898	0.03362	0.00728613	29.9287			0.0217074	0.0360383	0.0742567	0.0422128	0.00841003	35.2094
% Change, Post vs Pre									-0.00787068	0.00171609	-0.00774272	-0.0233357	0.0116326	0.0199952			% Change, Post vs Pre									0.172382	0.128765	0.0820857	0.00577483	0.131417	0.010167
A/J average	0.148626	0.610542	0.835129	0.224588	0.217717	1178.85			0.154236	0.622172	0.840773	0.218602	0.21935	1227.26			Average	0.149218	0.603496	0.831408	0.227912	0.212892	1184.64			0.161642	0.632565	0.853064	0.220499	0.218192	1255.4
SD	0.00801472	0.0223666	0.0273485	0.0272137	0.00910423	39.6441			0.00950757	0.0199731	0.028529	0.0270298	0.00843946	34.1726			SD	0.00898561	0.0191157	0.0233912	0.018674	0.00934553	26.7233			0.00905878	0.0186578	0.0207049	0.0206731	0.0111066	23.1445
% Change, Post vs Pre									0.0377458	0.0190487	0.00675844	-0.0266526	0.00750211	0.041062			% Change, Post vs Pre									0.0832617	0.048168	0.0260482	-0.0325236	0.0248953	0.0597341
B6 Average	0.31595	0.737765	1.31242	0.574658	0.175783	1107.12			0.310145	0.728717	1.31129	0.582569	0.173717	1103.12			Average	0.320428	0.741562	1.31194	0.570378	0.174883	1111.67			0.345066	0.803712	1.37731	0.573598	0.197133	1131.36
SD	0.025927	0.0348647	0.03882	0.0289929	0.0111378	31.669			0.02944	0.0413002	0.0551885	0.039808	0.0109028	28.0051			SD	0.0332721	0.0411882	0.062563	0.0349546	0.00667231	25.2254			0.0332056	0.0345043	0.0643425	0.0433114	0.00627366	20.8935
% Change, Post vs Pre									-0.0183732	-0.0122634	-0.000866082	0.0137662	-0.0117569	-0.00361689			% Change, Post vs Pre									0.0768893	0.0838107	0.0498276	0.00564538	0.127228	0.0177177
129S1 Average	0.241872	0.737355	1.04192	0.30457	0.208933	1217.98			0.24447	0.729155	1.04619	0.317038	0.203327	1218.34			Average	0.240694	0.735389	1.03899	0.303596	0.206125	1225.26			0.299338	0.890151	1.18378	0.293634	0.261291	1209.12
SD	0.0340168	0.0569653	0.0844935	0.0518622	0.0143651	17.2142			0.0312366	0.0551249	0.0774853	0.0435229	0.011765	31.8065			SD	0.0411954	0.0611338	0.0883346	0.0477301	0.0132795	15.8892			0.0359895	0.0554789	0.0662678	0.0476933	0.0205208	34.1246
% Change, Post vs Pre									0.0107426	-0.0111202	0.00409687	0.040937	-0.0268318	0.000295061			% Change, Post vs Pre									0.243645	0.210449	0.139366	-0.032814	0.267633	-0.013171
NOD Average	0.176168	0.682545	0.948213	0.265668	0.232882	1241.98			0.174086	0.66323	0.940114	0.276884	0.224812	1245.46			Average	0.178285	0.684209	0.947165	0.262956	0.2338	1249.3			0.195252	0.736809	1.00749	0.270684	0.256912	1236.52
SD	0.027546	0.0563778	0.0585707	0.0386253	0.0187163	25.0576			0.0306485	0.0765426	0.0683786	0.0512777	0.0249566	21.433			SD	0.025824	0.0487166	0.0466257	0.0402496	0.0206274	20.6686			0.0322376	0.0644471	0.0647129	0.0195444	0.0239112	22.626
% Change, Post vs Pre									-0.0118179	-0.0282979	-0.00854131	0.0422165	-0.0346498	0.00280514			% Change, Post vs Pre									0.0951734	0.0768766	0.0636922	0.0293866	0.0988559	-0.0102253
NZO Average	0.427286	1.04075	1.5041	0.463353	0.2328	1124.53			0.428972	1.0447	1.50644	0.461743	0.239875	1170.99			Average	0.424438	1.0456	1.49588	0.450279	0.2366	1141.37			0.484407	1.09543	1.60018	0.504747	0.24415	1175.68
SD	0.0720938	0.0830547	0.137547	0.0646537	0.013426	32.575			0.0679723	0.0764517	0.12912	0.0607607	0.0141387	34.9563			SD	0.0479999	0.0662342	0.0920899	0.0502527	0.0174847	30.4174			0.0492923	0.0600711	0.105813	0.0773712	0.0201537	34.6246
% Change, Post vs Pre									0.0039474	0.00379535	0.00155575	-0.00347468	0.0303909	0.0413117			% Change, Post vs Pre									0.141291	0.0476585	0.0697244	0.120964	0.0319104	0.0300609

### Sheet: Suppl Tabl S9 uCT morph. Male
nonloaded, pre-loading	pMOI[mm^4]	BArea[mm^2]	TArea[mm^2]	Marea [mm^2]	Ct.Th	TMD		nonloaded, post-loading	pMOI[mm^4]	BArea[mm^2]	TArea[mm^2]	Marea [mm^2]	Ct.Th	TMD			loaded, pre-loading	pMOI[mm^4]	BArea[mm^2]	TArea[mm^2]	Marea [mm^2]	Ct.Th	TMD		loaded, post-loading	pMOI[mm^4]	BArea[mm^2]	TArea[mm^2]	Marea [mm^2]	Ct.Th	TMD
CAST average	0.201278	0.701553	1.11767	0.416121	0.21531	1168.02			0.193386	0.688202	1.09493	0.406729	0.21318	1172.85				0.199749	0.694551	1.10308	0.408527	0.21292	1184.72			0.208958	0.735824	1.13412	0.398296	0.23043	1181.21
SD	0.029963	0.0469934	0.0820515	0.050703	0.012318	26.7403			0.030247	0.0524773	0.0968628	0.0596462	0.0139943	30.1753				0.0258299	0.0426132	0.0678662	0.0481258	0.0166283	23.0404			0.0184286	0.0289357	0.051674	0.0422737	0.0114742	24.8231
% Change, Post vs Pre									-0.0392095	-0.0190306	-0.0203485	-0.0225704	-0.00989271	0.00413555			% Change, Post vs Pre									0.0461029	0.059424	0.0281413	-0.0250436	0.0822375	-0.00296406
WSB Average	0.200172	0.670802	0.942065	0.271263	0.204792	1162.74			0.217296	0.706504	0.964591	0.258087	0.2143	1197.65				0.201415	0.672995	0.952413	0.279418	0.204542	1169.07			0.226782	0.72295	0.98657	0.26362	0.217336	1214.27
SD	0.0274791	0.0447765	0.0678212	0.032065	0.0109182	18.2152			0.0261539	0.0514267	0.0671777	0.0315672	0.0147251	35.5444				0.0272618	0.0514581	0.072029	0.0343018	0.0124112	39.7455			0.025476	0.043716	0.0608356	0.0293091	0.00776315	31.7087
% Change, Post vs Pre									0.0855501	0.0532228	0.0239112	-0.048573	0.0464293	0.0300301			% Change, Post vs Pre									0.125943	0.0742279	0.0358633	-0.0565401	0.062553	0.0386619
PWK Average	0.128308	0.550238	0.90908	0.358842	0.180367	1120.22			0.133506	0.561971	0.923952	0.361981	0.18087	1131.23				0.128713	0.552828	0.912893	0.360065	0.182617	1127.41			0.143564	0.589544	0.95561	0.366066	0.18993	1139.44
SD	0.0216178	0.0404887	0.0799783	0.045212	0.0104292	34.8309			0.0173363	0.0351914	0.0629205	0.0378521	0.00779645	39.0289				0.0220504	0.0464948	0.0820842	0.0458227	0.0117111	36.3638			0.0121775	0.0292468	0.0486524	0.0358126	0.0105506	35.9367
% Change, Post vs Pre									0.0405092	0.0213229	0.0163594	0.00874852	0.00279061	0.00982657			% Change, Post vs Pre									0.115385	0.0664142	0.0467926	0.0166664	0.0400475	0.0106687
A/J average	0.176587	0.638872	0.878696	0.239823	0.213156	1221.98			0.186496	0.650341	0.889206	0.238865	0.211262	1241.33				0.182082	0.634506	0.888729	0.254223	0.205711	1227.85			0.18605	0.649295	0.891659	0.242364	0.21305	1248.1
SD	0.0233581	0.0405077	0.0533876	0.0189182	0.00750552	18.9541			0.0235282	0.0395667	0.0512628	0.018137	0.00772638	6.23667				0.0252637	0.0429454	0.0613725	0.0227941	0.00823505	15.887			0.0216319	0.0377215	0.0526749	0.0197754	0.0082687	12.4268
% Change, Post vs Pre									0.0561174	0.017952	0.0119617	-0.003996	-0.0088811	0.0158337			% Change, Post vs Pre									0.0217911	0.0233086	0.00329669	-0.0466503	0.0356757	0.0164951
B6 Average	0.441913	0.835855	1.49948	0.663627	0.179967	1100.94			0.456904	0.847155	1.51585	0.668698	0.1818	1111.1				0.432498	0.828372	1.48785	0.659477	0.180183	1110.11			0.489219	0.925565	1.57251	0.646948	0.210525	1127.65
SD	0.0780545	0.0758345	0.146379	0.0727242	0.0105063	11.6205			0.082518	0.0742522	0.156426	0.0885801	0.00968185	17.9909				0.0779662	0.0768368	0.138535	0.067314	0.0104064	15.7389			0.0510669	0.0348572	0.0984312	0.0843419	0.0122856	15.4198
% Change, Post vs Pre									0.0339245	0.0135191	0.0109182	0.00764235	0.0101871	0.00922889												0.131147	0.117331	0.0569043	-0.0189974	0.168393	0.0157988
129S1 Average	0.311403	0.810161	1.16481	0.354652	0.2098	1193.75			0.328965	0.835858	1.18557	0.349707	0.212009	1208.33				0.314366	0.806939	1.16923	0.362287	0.208658	1195.22			0.392083	0.967946	1.31063	0.342683	0.256545	1204.52
SD	0.0407092	0.0550854	0.0709741	0.0350863	0.0160792	29.1346			0.0394679	0.0517262	0.0645892	0.0332285	0.015261	15.099				0.0368563	0.0431389	0.0596752	0.0324138	0.0103472	19.1889			0.0444552	0.0508992	0.0691655	0.0294882	0.0106123	20.4489
% Change, Post vs Pre									0.0563938	0.0317188	0.0178158	-0.0139439	0.0105295	0.0122077												0.247218	0.199528	0.120938	-0.0541117	0.2295	0.00778154
NOD Average	0.245907	0.744072	1.07775	0.333675	0.2239	1191			0.246236	0.745191	1.06688	0.321692	0.22252	1222.85				0.241409	0.739754	1.0648	0.325042	0.2252	1217.21			0.269414	0.788887	1.10872	0.319831	0.23942	1231.19
SD	0.033567	0.05379	0.0636112	0.0278334	0.013337	27.5276			0.0341592	0.0521469	0.0615789	0.0311991	0.0134777	20.3131				0.0365801	0.0521578	0.0680209	0.0305152	0.0132791	11.1447			0.0345692	0.0452451	0.0573663	0.0344044	0.0149535	12.4431
% Change, Post vs Pre									0.0013379	0.00150389	-0.0100803	-0.0359122	-0.00616347	0.0267445												0.116006	0.066418	0.0412492	-0.0160318	0.0631439	0.0114829
NZO Average	0.487301	0.98391	1.62643	0.642519	0.213209	1138.23			0.467626	0.922677	1.49427	0.568888	0.198137	1026.92				0.474781	0.980771	1.60982	0.62905	0.211355	1146.7			0.511855	0.982473	1.54509	0.563635	0.220938	1035.82
SD	0.0617655	0.078523	0.0992205	0.0654891	0.0150177	17.4226			0.178758	0.348957	0.567809	0.238208	0.0781676	385.357				0.0443229	0.0708228	0.0877534	0.0591113	0.0175929	17.496			0.151379	0.348809	0.566353	0.230027	0.0631354	388.997
% Change, Post vs Pre									-0.0403744	-0.0622343	-0.0812586	-0.114598	-0.0706898	-0.0977888												0.0780871	0.00173558	-0.040208	-0.10399	0.045344	-0.0966967
